# Endosomal GLUT3 is essential for alternative macrophage signaling, polarization, and function

**DOI:** 10.1101/2022.11.09.515804

**Authors:** Dong-Min Yu, Jiawei Zhao, Eunice E. Lee, Elysha K. Rose, Ruchika Mahapatra, Jun-Yong Choe, E Dale Abel, Richard C. Wang

## Abstract

Macrophages play critical roles in both inflammation and tissue homeostasis. Classically activated (M1) macrophages promote antimicrobial and tumoricidal activity, while alternatively activated (M2) macrophages promote phagocytosis and tissue homeostasis. The facilitative GLUT1 and GLUT3 hexose transporters are expressed abundantly in different hematopoietic lineages, but their specific functions in macrophages is poorly understood. We discovered that GLUT3 expression was increased after M2-activation stimuli in macrophages. Notably, GLUT3 KO BMDM (bone marrow-derived macrophages) showed marked defects in M2, but not M1, polarization. Consistent with defects in M2 polarization, GLUT3 KO macrophages showed impaired wound healing and decreased inflammation in calcipotriol-induced, atopic dermatitislike inflammation. GLUT3 promoted IL-4/STAT6 signaling, the main signaling pathway for M2 polarization, in a glucose-transport independent manner. Unlike plasma membrane-localized GLUT1, GLUT3 and components of the IL-4 signaling pathway, localized primarily to endosomes. GLUT3, but not GLUT1, interacted with Ras through its intracytoplasmic loop, and Rac1-PAK-cofilin signaling and the endocytosis of IL4R subunits were impaired in the absence of GLUT3. Thus, GLUT3 is essential for alternative macrophage polarization and function and plays an unexpected role in the regulation of endosomal signaling.
