## Supplemental Table 1 for "Endosomal GLUT3 is essential for alternative macrophage signaling, polarization, and function"

### Sheet: Mouse RT-PCR
List of mouse primer sequences for quantitative real-time polymerase chain reaction (qRT–PCR)
Gene name	Sequence (5'-->3')
Slc2a1	F : GATTGGTTCCTTCTCTGTCGG
	R : CCCAGGATCAGCATCTCAAAG
Slc2a2	F : GTCACTATGCTCTGGTCTCTG
	R : CAAGAGGGCTCCAGTCAATG
Slc2a3	F : GCTGTTTGCTCCGTTTTCATG
	R : TCAGCCACAATAAACCAGGG
Slc2a4	F : CATTCCCTGGTTCATTGTGG
	R : GAAGACGTAAGGACCCATAGC
Slc2a5	F : TCTTTGTGGTAGAGCTTTGGG
	R : GACAATGACACAGACAATGCTG
Slc2a6	F : AACAGAAGGGTGTTCCTGGC
	R : AAGGTGAACACGGACCCAAA
Slc2a7	F : AACAGATGGGGTCCTGTCTTTC
	R : GTTCCCTTTCTGCCCCACTTA
Slc2a8	F : TCTTCATTGCTGGCTTTGCG
	R : TTGGTGAGGACACAGATGCC
Slc2a9	F : CACCAGCAGAGGAGGACAAA
	R : AGTCAGGGTATCCGGGTCAA
Slc2a10	F : CGCCTCTACCATCTTTCGCT
	R : TATGCCGCTGACCGATAAGG
Slc2a12	F : TGCTGAACCAGAAGGGGAGA
	R : CCCGATGAGGAGGGAACTCA
Slc2a13	F : AGAAAGTGGGTCGCAGGAAG
	R : AAAGTGACCCGTGGTGAGAC
Sglt1	F : CCTGTGGTACTGGTGTACGG
	R : CGATGTTGGTACAGCCCACT
Sglt2	F : ATTGGTGTTGGCTTGTGGTC
	R : AAAATGACCGCTGCCGATGT
Nos2	F : TCCTGGACATTACGACCCCT
	R : CTCTGAGGGCTGACACAAGG
Tnfa	F : AGGGTCTGGGCCATAGAACT
	R : CCACCACGCTCTTCTGTCTAC
Il1b	F : GAAATGCCACCTTTTGACAGTG
	R : TGGATGCTCTCATCAGGACAG
Arg1	F : CAAGACAGGGCTCCTTTCAG
	R : GTAGTCAGTCCCTGGCTTATGG
Retnla	F : ATGACTGCTACTGGGTGTGC
	R : CAGTGGTCCAGTCAACGAGT
Chil3	F : AAGCTCTCCAGAAGCAATCCTG
	R : CAGCTGGTAGGAAGATCCCAG
F4/80	F : TTTCCTCGCCTGCTTCTTC
	R : CCCCGTCTCTGTATTCAACC
Mrc1	F : ACGAGCAGGTGCAGTTTACA
	R : ACATCCCATAAGCCACCTGC
Il4	F : CCATATCCACGGATGCGACA
	R : CGTTGCTGTGAGGACGTTTG
Il13	F : GGCAGCATGGTATGGAGTGT
	R : CTTGCGGTTACAGAGGCCAT
Il31	F : CCTCACTCTCTTACCGTCGC
	R : TCGATATTGGGGCACCGAAG
Tgfb1	F : GTCACTGGAGTTGTACGGCA
	R : GGGGCTGATCCCGTTGATTT
Acta2	F : AGCTACGAACTGCCTGACGG
	R : CGTGGATGCCCGCTGAC
Col3a1	F : TGTGGACATTGGCCCTGTTT
	R : TGGTCACTTGCACTGGTTGA
Vegf	F : TTCGGGAACCAGACCTCTCA
	R : GACCCAAAGTGCTCCTCGAA
Tek	F : AAGAAGGCAGGCCAAGGATG
	R : GACCCAAAGTGCTCCTCGAA
Cxcr3	F : GCAGCCCAAGTCCTAACACA
	R : ATGCTGAGCTGTCAGTGCAT
Il4ra	F : GGTCTACTATACGGCGCGTG
	R : CAGCTGGAAGTGGTTGTACC
Il2rg	F : CCACGGGCTCCAGAAAATCT
	R : GTTCCGTCCAGCTTCGATCT

### Sheet: Human RT-PCR
List of human primer sequences for quantitative real-time polymerase chain reaction (qRT–PCR)
Gene name	Sequence (5'-->3')
SLC2A1	F : TGGCATCAACGCTGTCTTCT
	R : CTAGCGCGATGGTCATGAGT
SLC2A2	F : GTGCTGGGTTCCTTCCAGTT
	R : ACAGTCTCTTCCTCAGCCCA
SLC2A3	F : TCCACGCTCATGACTGTTTC
	R : GCCTGGTCCAATTTCAAAGA
SLC2A4	F : GTCTCGGTGTTGTTGGTGGA
	R : TGGCCACAATGGAGACGTAG
SLC2A5	F : GTGCCCCAGCTCTTCATCAC
	R : AGCGTCTGTAGGGCTTTCTTG
SLC2A6	F : CCATGCTCTTCATCATGGGCTA
	R : GAAGGACTTGGTGAGGACGAA
SLC2A7	F : ACATCGCGGGACATTCCATT
	R : GGCAGATTCCGGCAAAGATG
SLC2A8	F : CATCTGCGTCCTCACCAACT
	R : GAAGATGCAGAAAGCGGAGG
SLC2A9	F : AGTGTGACCACCTGAGGAGT
	R : AGCCGTAGAGGAAGGAGGAG
SLC2A10	F : ACCCTGTGGAGATACGAGGA
	R : GCCGATGGTGCCAATGAGAT
SLC2A11	F : CCGGAAGCGAAGATCCAGTA
	R : ACAGTGAAGATGCTCCCCCA
SLC2A12	F : AAGAGAGGGGAGACGACCTC
	R : CATGGCTCGTCCTCTGATCC
SLC2A13	F : TGGCTTGTTGAGAAGGTGGG
	R : CTTGTAGCAGAAACCGCAGTC
SGLT1	F : TCGGACTGTGGGCTATGTTT
	R : AGATGGGGACAAACAGCCAG
SGLT2	F : CATCCCCAGAAAGCACCTCC
	R : CCTGGGGCTCATTCATCTCC
IL4R	F : ATACACTGGACCTGTGGGCT
	R : CAGCAGAGTGTCGGAGACAT
IL2RG	F : GAGCCGCTTTAACCCACTCT
	R : CACGGCTTCCAATGCAAACA

### Sheet: GLUT3 cloning
List of primers and synthetic DNA fragments used in GLUT3 cloning
Primer Name	Sequence (5'->3')
GLUT3_BamHI_f	GCATGGATCCACCATGGACT
GLUT3_BamFlag_f	GCATGGATCCACCATGGACTACAAAGACCATGACGGTGATTATAAAGATCATGACATCGATTACAAGGATGACGATGACAAGggcacacagaaggtcaccc
GLUT3_stopAgeI_r	GCATACCGGTttagacattggtggtggtctcc
GLUT3_BsrGI_r	gcagtaggcgagatctctc
GLUT3_Cterm_BlpI_f	aggagaatgctaagcagatcc
Synthetic Fragment	Sequence (5'->3')
GLUT3_N32S_gblock	GCATGGATCCACCATGGACTACAAAGACCATGACGGTGATTATAAAGATCATGACATCGATTACAAGGATGACGATGACAAGggcacacagaaggtcaccccagctctgatatttgccatcacagttgctacaatcggctctttccaatttggctacaacactggggtcatcaGtgctcctgagaagatcataaaggaatttatcaataaaactttgacggacaagggaaatgccccaccctctgaggtgctgctcacgtctctctggtccttgtctgtggccatattttccgtcgggggtatgatcggctccttttccgtcggactcttcgtcaaccgctttggcaggcgcaattcaatgctgattgtcaacctgttggctgtcactggtggctgctt…
GLUT3_G312S_gblock	aggagaatgctaagcagatcctccagcggttgtggggcacccaggatgtatcccaagacatccaggagatgaaagatgagagtgcaaggatgtcacaagaaaagcaagtcaccgtgctagagctctttagagtgtccagctaccgacagcccatcatcatttccattgtgctccagctctctcagcagctctctgggatcaatgctgtgttctattactcaacaggaatcttcaaggatgcaggtgttcaagagcccatctatgccaccatcggcgcgAgtgtggttaatactatcttcactgtagtttctctatttctggtggaaagggcaggaagaaggactctgcatatgataggccttggagggatggctttttgttccacgctcatgactgttt…
GLUT3_N315T_gblock	agaagaggagaatgctaagcagatcctccagcggttgtggggcacccaggatgtatcccaagacatccaggagatgaaagatgagagtgcaaggatgtcacaagaaaagcaagtcaccgtgctagagctctttagagtgtccagctaccgacagcccatcatcatttccattgtgctccagctctctcagcagctctctgggatcaatgctgtgttctattactcaacaggaatcttcaaggatgcaggtgttcaagagcccatctatgccaccatcggcgcgggtgtggttaCtactatcttcactgtagtttctctatttctggtggaaagggcaggaagaaggactctgcatatgataggccttggagggatggctttttgttccacgctcatgac…
GLUT3_R331W_gblock	gaaaagaagaggagaatgctaagcagatcctccagcggttgtggggcacccaggatgtatcccaagacatccaggagatgaaagatgagagtgcaaggatgtcacaagaaaagcaagtcaccgtgctagagctctttagagtgtccagctaccgacagcccatcatcatttccattgtgctccagctctctcagcagctctctgggatcaatgctgtgttctattactcaacaggaatcttcaaggatgcaggtgttcaagagcccatctatgccaccatcggcgcgggtgtggttaatactatcttcactgtagtttctctatttctggtggaaagggcaggaTgGaggactctgcatatgataggccttggagggatggctttttgttccacgctca…
GLUT3_sh1sh3_resistant	GCATGGATCCACCATGGACTACAAAGACCATGACGGTGATTATAAAGATCATGACATCGATTACAAGGATGACGATGACAAGggcacacagaaggtcaccccagctctgatatttgccatcacagttgctacaatcggctctttccaatttggctacaacactggggtcatcaatgctcctgagaagatcataaaggaatttatcaataaaactttgacggacaagggaaatgccccaccctctgaggtgctgctcacgtctctctggtccttgtctgtggccatattttccgtcgggggtatgatcggctcctttAGcgtGggCctGttTgtGaaccgctttggcaggcgcaattcaatgctgattgtcaacctgttggctgtcactggtggctgctt…
